# Single-cell assessment of trophoblast stem cell-based organoids as human placenta-modeling platforms

**DOI:** 10.1101/2022.11.02.514970

**Authors:** Matthew J. Shannon, Gina L. McNeill, Burak Koksal, Jennet Baltayeva, Jasmin Wächter, Barbara Castellana, Maria S. Peñaherrera, Wendy P. Robinson, Peter C. K. Leung, Alexander G. Beristain

**Author notes:** To whom correspondence should be addressed: Alexander G. Beristain, The British Columbia Children’s Hospital Research Institute, The University of British Columbia, Vancouver, British Columbia, Canada. V5Z 4H4.

## Abstract

The recent discovery of human trophoblast stem cells (hTSC) and techniques allowing for trophoblast organoid (TOrg) culture have established promising approaches for studying human trophoblast development. To validate the accuracy of these models at single-cell resolution, we directly compared *in vitro* TOrg cultures derived from primary progenitor cytotrophoblasts (CTB) or commercially available hTSC lines to *in vivo* human trophoblasts using a scRNA-seq approach. While patient-derived (PD)- and hTSC-derived TOrgs overall reflect cell differentiation trajectories with accuracy, specific features related to trophoblast state make-up, distinct sub-paths of differentiation, and predicted transcriptional drivers regulating stem cell maintenance were shown to be misaligned in the *in vitro* platforms. This is best exemplified by the identification of a distinct progenitor state in hTSC-derived TOrgs that showed characteristics of CTB- and extravillous-like cell states. Together, this work provides a comprehensive resource that identifies underlying strengths and limitations of current TOrg platforms.

**Summary Statement:** Single-cell transcriptomics provides comprehensive comparison between trophoblast organoids derived from commercially available trophoblast stem cells and first-trimester primary human cytotrophoblasts.

**HIGHLIGHTS:**

- An integrated single cell transcriptomic atlas of placental and organoid trophoblasts establishes a comprehensive and public web-based resource
- Direct comparison of trophoblasts from placental/decidual tissue to trophoblasts extracted from two distinct organoid platforms highlights both conserved and divergent features
- Computational modeling describes novel trophoblast states and routes of cell differentiation in human trophoblast organoids

**IN BRIEF:** While the merits and utility of current trophoblast organoid cultures have been established, high-resolution assessment and comparison of conserved and divergent features of these systems to cell states and differentiation trajectories of trophoblasts *in situ* or *in vitro* has not been performed. Here, Shannon et al. generate a single-cell transcriptomic atlas of two trophoblast organoids that comprehensively define the similarities and discrepancies in relation to trophoblasts from the placental-maternal interface.
