## Supplemental Table 1 for "Single-cell assessment of trophoblast stem cell-based organoids as human placenta-modeling platforms": Table_S1_FINAL.xlsx

### Sheet: A
Day	hTSC-TOrg Area (Mean μm^2)	SD hTSC-TOrg	SE hTSC-TOrg	PD-TOrg Area (Mean μm^2)	SD PD-TOrg	SE PD-TOrg	p-value
0	400.798	287.855	31.9839	262.756	107.066	9.69327	0.0001263
3	1386.21	509.726	66.9303	770.449	293.223	26.6566	2.502e-15
6	5808.79	2473.33	424.173	2939.48	1595.43	145.642	7.398e-10
9	27396.6	14534.9	2850.54	5820.16	3029.37	284.979	1.015e-14
12				11488.2	5735.04	685.468
15				15139.7	10119.3	1192.57
18				26599.9	13970.7	2913.09
