## Supplemental Table 2 for "Single-cell assessment of trophoblast stem cell-based organoids as human placenta-modeling platforms": Table_S2_FINAL.xlsx

### Sheet: A
Human Primary Placenta- and Decidua-Derived Trophoblasts
Sample	Patient	Source	Compartment	Tissue	Use	Tissue Sex	GA			MA			Maternal BMI			Smoke	Diabetic	Anti-hypertensive	Anti-inflammatory
1	P277	GSE174481	Fetal	Placenta	10x scRNA-seq	Male	6.4			24			20.9			No	No	No	No
2	P89	GSE174481	Fetal	Placenta	10x scRNA-seq	Female	6.4			22			24.2			No	No	No	No
3	P21	GSE174481	Fetal	Placenta	10x scRNA-seq	Female	11.2			30			21.2			No	No	No	No
4	P130	GSE174481	Fetal	Placenta	10x scRNA-seq	Male	11.4			32			22.9			No	No	No	No
5	P244	GSE174481	Fetal	Placenta	10x scRNA-seq	Female	6.2			23			23.5			No	No	No	No
6	P295	GSE174481	Fetal	Placenta	10x scRNA-seq	Male	6.5			30			23.5			No	No	No	No
7	P899	GSE174481	Fetal	Placenta	10x scRNA-seq	Female	11.4			20			22.1			No	No	No	No
8	D9	E-MTAB-6701	Fetal	Placenta	10x scRNA-seq	Male	12
9	D10	E-MTAB-6701	Fetal	Placenta	10x scRNA-seq	Male	9.6
10	D11	E-MTAB-6701	Fetal	Placenta	10x scRNA-seq	Female	6.7
11	D12	E-MTAB-6701	Fetal	Placenta	10x scRNA-seq	Female	10
12	D9	E-MTAB-6701	Maternal	Decidua	10x scRNA-seq	Female	12
13	D10	E-MTAB-6701	Maternal	Decidua	10x scRNA-seq	Female	9.6
14	D12	E-MTAB-6701	Maternal	Decidua	10x scRNA-seq	Female	10
15	D6	E-MTAB-6701	Maternal	Decidua	10x scRNA-seq	Female	12
16	P253	in-house	Fetal	Placenta	IF, ISH		11.2			21			20.9			No	No	No	No
17	P896	in-house	Fetal	Placenta	Flow, qPCR		10			40			22.8			No	No	No	No
18	P1117	in-house	Fetal	Placenta	qPCR		7.6			22			20.1			No	No	No	No
Human Patient-Derived Trophoblast Organoids
Sample	Patient	Source	Compartment	State	Use	Fetal Sex	GA			MA			Maternal BMI			Smoke	Diabetic	Anti-hypertensive	Anti-inflammatory
19	P1040, P1056, P1059	in-house	PD-TOrg	Undifferentiated	10x scRNA-seq	Male and Female	8	7.3	6.4	21	38	26	18.8	23.2	27.6	No	No	No	No
20	P1040, P1056, P1059	in-house	PD-TOrg	Differentiated	10x scRNA-seq	Male and Female	8	7.3	6.4	21	38	26	18.8	23.2	27.6	No	No	No	No
21	P1069	in-house	PD-TOrg	Undifferentiated and Differentiated	BF, IF, Flow, qPCR		6.5			27			22.3			No	No	No	No
22	P1111	in-house	PD-TOrg	Undifferentiated and Differentiated	BF, Flow, qPCR		6.5			29			21.6			No	No	No	No
Human Trophoblast Stem Cell-Derived Trophoblast Organoids
Sample	Cell Line	Source	Compartment	State	Use	hTSC Sex
23	CT27	GSE174481	hTSC-TOrg	Undifferentiated	10x scRNA-seq	Female
24	CT27	GSE174481	hTSC-TOrg	Differentiated	10x scRNA-seq	Female
25	CT29	GSE174481	hTSC-TOrg	Undifferentiated	10x scRNA-seq	Male
26	CT29	GSE174481	hTSC-TOrg	Differentiated	10x scRNA-seq	Male
27	CT30	GSE174481	hTSC-TOrg	Undifferentiated	10x scRNA-seq	Female
28	CT30	GSE174481	hTSC-TOrg	Differentiated	10x scRNA-seq	Female
GA: Gestational Age (weeks)
MA: Maternal Age (years)
hTSC: Human Trophoblast Stem Cell (CT27, CT29, CT30)

### Sheet: B
Human Primary Placenta- and Decidua-Derived Trophoblasts 10X Sample Metrics
File	Patient	Source	Compartment	Tissue	Raw # Cells	Fraction Reads in Cells	Mean Reads per Cell	Median UMI Counts per Cell	Median Genes per Cell	Total Genes Detected	# Cells Post QC	DDR	# Doublets	Final # Cells
1	P277	GSE174481	Fetal	Placenta	3712	0.897	31463	5732	1965	21627	2878	0.023	66	2812
2	P89	GSE174481	Fetal	Placenta	3934	0.836	20348	3380	1444	21514	2752	0.023	63	2689
3	P21	GSE174481	Fetal	Placenta	2466	0.808	34189	6001	2053	20596	1673	0.015	25	1648
4	P130	GSE174481	Fetal	Placenta	4091	0.901	19505	4657	1700	21371	2919	0.023	67	2852
5	P244	GSE174481	Fetal	Placenta	858	0.792	661042	24114	4779	24514	498	0.004	2	496
6	P295	GSE174481	Fetal	Placenta	1575	0.617	322693	10416	2890	24612	731	0.008	6	725
7	P899	GSE174481	Fetal	Placenta	2778	0.768	163598	9373	2547	25215	1598	0.016	26	1572
8	D9	E-MTAB-6701	Fetal	Placenta	4933						2694	0.023	62	2632
9	D10	E-MTAB-6701	Fetal	Placenta	4847						4298	0.033	142	4156
10	D10	E-MTAB-6701	Fetal	Placenta	4762						4194	0.036	151	4043
11	D10	E-MTAB-6701	Fetal	EPCAM+ Placenta	5005						4596	0.039	179	4417
12	D11	E-MTAB-6701	Fetal	Placenta	5042						3157	0.024	76	3081
13	D11	E-MTAB-6701	Fetal	EPCAM+ Placenta	740						190	0.006	1	189
14	D12	E-MTAB-6701	Fetal	Placenta	4613						3661	0.029	106	3555
15	D12	E-MTAB-6701	Fetal	EPCAM+ Placenta	3344						2689	0.025	67	2622
16	D12	E-MTAB-6701	Fetal	HLA-G+ Placenta	3870						3509	0.03	105	3404
17	D6	E-MTAB-6701	Maternal	CD45- Decidua	7849						3760	0.029	109	3651
18	D6	E-MTAB-6701	Maternal	CD45+ Decidua	670						289	0.003	1	288
19	D6	E-MTAB-6701	Maternal	CD45+ Decidua	2435						1833	0.015	27	1806
20	D6	E-MTAB-6701	Maternal	PB	1492						1073	0.012	13	1060
21	D6	E-MTAB-6701	Maternal	PB	1983						1141	0.016	18	1123
22	D9	E-MTAB-6701	Maternal	CD45- Decidua	4362						3310	0.025	83	3227
23	D9	E-MTAB-6701	Maternal	CD45+ Decidua	8008						5719	0.045	257	5462
24	D9	E-MTAB-6701	Maternal	PB	3093						3029	0.023	70	2959
25	D10	E-MTAB-6701	Maternal	CD45- Decidua	2766						2251	0.017	38	2213
26	D10	E-MTAB-6701	Maternal	CD45+ Decidua	3336						1758	0.015	26	1732
27	D12	E-MTAB-6701	Maternal	CD45- Decidua	2329						1946	0.016	31	1915
28	D12	E-MTAB-6701	Maternal	CD45+ Decidua	1978						236	0.002	1	235
29	D12	E-MTAB-6701	Maternal	HLA-G+ Decidua	523						296	0.004	1	295
Summary					97394						68678			66859
Human Patient-Derived Trophoblast Organoids 10X Sample Metrics
File	Patient	Source	Compartment	State	Raw # Cells	Fraction Reads in Cells	Mean Reads per Cell	Median UMI Counts per Cell	Median Genes per Cell	Total Genes Detected	# Cells Post QC	DDR	# Doublets	Final # Cells
30	P1040, P1056, P1059	in-house	PD-TOrg	Undifferentiated	3414	0.964	33635	14365	3746	20651	3137	0.028	88	3049
31	P1040, P1056, P1059	in-house	PD-TOrg	EVT-differentiated	914	0.92	194447	35194	5571	20946	730	0.007	5	725
Summary					4328						3867			3774
Human Trophoblast Stem Cell-Derived Trophoblast Organoids 10X Sample Metrics
File	Cell Line	Source	Compartment	State	Raw # Cells	Fraction Reads in Cells	Mean Reads per Cell	Median UMI Counts per Cell	Median Genes per Cell	Total Genes Detected	# Cells Post QC	DDR	# Doublets	Final # Cells
32	CT27	GSE174481	hTSC-TOrg	Undifferentiated	2168	0.907	80434	20405	3789	21789	1824	0.016	29	1795
33	CT27	GSE174481	hTSC-TOrg	EVT-differentiated	899	0.891	200235	29524	5144	20619	673	0.006	4	669
34	CT29	GSE174481	hTSC-TOrg	Undifferentiated	421	0.78	420266	14195	3102	19764	314	0.003	1	313
35	CT29	GSE174481	hTSC-TOrg	EVT-differentiated	1533	0.878	117703	27935	5038	20887	1335	0.012	16	1319
36	CT30	GSE174481	hTSC-TOrg	Undifferentiated	846	0.962	212409	45209	5511	20859	747	0.006	4	743
37	CT30	GSE174481	hTSC-TOrg	EVT-differentiated	2361	0.895	67045	21465	4363	20754	1998	0.018	36	1962
Summary					8228						6891			6801
PB: Peripheral Blood
DDR: Doublet Detection Rate, based on raw # cells
