## Supplemental Table 5 for "Single-cell assessment of trophoblast stem cell-based organoids as human placenta-modeling platforms": Table_S5_FINAL.xlsx

### Sheet: A
Fig. 1F: Integrated Trophoblast Cell Proportions						Fig. 1F: Integrated Trophoblast Cell Proportions, Split by Model
Cluster	Cell #	Binned Cell #	Proportion	Binned Proportion		MPI Trophoblast	Cell #	Binned Cell #	Proportion	Binned Proportion	PD-TOrg	Cell #	Binned Cell #	Proportion	Binned Proportion	hTSC-TOrg	Cell #	Binned Cell #	Proportion	Binned Proportion
CTB 1	4197	10984	0.172065	0.450312		CTB 1	3489	8465	0.252515	0.612651	CTB 1	663	1921	0.175676	0.509009	CTB 1	45	598	0.00661667	0.0879282
CTB 2	2838		0.11635			CTB 2	2135		0.15452		CTB 2	561		0.148649		CTB 2	142		0.0208793
CTB 3	843		0.0345605			CTB 3	529		0.0382862		CTB 3	113		0.0299417		CTB 3	201		0.0295545
CTB 4	3106		0.127337			CTB 4	2312		0.16733		CTB 4	584		0.154743		CTB 4	210		0.0308778
TSC	2884	2884	0.118235	0.118235		TSC	40	40	0.00289498	0.00289498	TSC	130	130	0.0344462	0.0344462	TSC	2714	2714	0.399059	0.399059
cCTB 1	2533	5295	0.103846	0.217079		cCTB 1	467	2626	0.0337989	0.190056	cCTB 1	1157	1321	0.306571	0.350026	cCTB 1	909	1348	0.133657	0.198206
cCTB 2	745		0.0305428			cCTB 2	704		0.0509517		cCTB 2	27		0.00715421		cCTB 2	14		0.00205852
cCTB 3	2017		0.082691			cCTB 3	1455		0.105305		cCTB 3	137		0.036301		cCTB 3	425		0.0624908
EVT	2305	2305	0.0944982	0.0944982		EVT	1611	1611	0.116595	0.116595	EVT	130	130	0.0344462	0.0344462	EVT	564	564	0.082929	0.082929
SCTp 1	1822	2924	0.0746966	0.119875		SCTp 1	941	1075	0.0681045	0.0778027	SCTp 1	174	272	0.0461049	0.0720721	SCTp 1	707	1577	0.103955	0.231878
SCTp 2	1102		0.0451787			SCTp 2	134		0.0096982		SCTp 2	98		0.0259671		SCTp 2	870		0.127922
Total	24392		1			Total	13817		1		Total	3774		1		Total	6801		1

### Sheet: B
Fig. 2A: MPI Trophoblast Cell Proportions
Cluster	Cell #	Proportion
CTB	8818	0.638199
cCTB	2447	0.177101
EVT	1530	0.110733
SCTp	1022	0.0739669
Total	13817	1

### Sheet: C
Fig. 2A: PD-TOrg Cell Proportions
Cluster	Cell #	Proportion
CTB	2203	0.583731
TSC	70	0.018548
cCTB	1059	0.280604
EVT	228	0.0604134
SCTp	214	0.0567038
Total	3774	1

### Sheet: D
Fig. S2A: hTSC-TOrg Cell Proportions				Fig. S2A: hTSC-TOrg Cell Proportions, Split by Cell Line
Cluster	Cell #	Proportion		CT27	Cell #	Proportion	CT29	Cell #	Proportion	CT30	Cell #	Proportion
CTB	747	0.109837		CTB	77	0.03125	CTB	206	0.126225	CTB	464	0.171534
TSC	2873	0.422438		TSC	1315	0.533685	TSC	707	0.433211	TSC	851	0.314603
cCTB	1068	0.157036		cCTB	328	0.133117	cCTB	195	0.119485	cCTB	545	0.201479
EVT	545	0.0801353		EVT	114	0.0462662	EVT	244	0.14951	EVT	187	0.0691312
SCTp	1568	0.230554		SCTp	630	0.255682	SCTp	280	0.171569	SCTp	658	0.243253
Total	6801	1		Total	2464	1	Total	1632	1	Total	2705	1
